# lncRNAs contribute to caste differentiation as a regulatory layer in ants

**DOI:** 10.64898/2026.01.08.698392

**Authors:** Guo Ding, Fuqiang Lin, Jixuan Zheng, Dashuang Zuo, Zijun Xiong, Chenyan Liao, Bitao Qiu, Wenjiang Zhong, Jie Zhao, Weiwei Liu, Guojie Zhang

**Affiliations:** Center for Evolutionary & Organismal Biology, Women’s Hospital & Liangzhu Laboratory, Zhejiang University School of Medicine, Hangzhou, 310058, China; State Key Laboratory of Genetic Evolution & Animal Models, Kunming Institute of Zoology, Chinese Academy of Sciences, Kunming, 650201, China; BGI Research, Wuhan, 430074, China; Section for Ecology and Evolution, Department of Biology, University of Copenhagen, Copenhagen, 2100, Denmark; Evolutionary Biology & Ecology, University of Freibury, 79104, Germany; Yunnan Key Laboratory of Biodiversity Information, Kunming Institute of Zoology, Chinese Academy of Sciences, Kunming, 650201, China

## Abstract

Caste differentiation in ants represents one of the major evolutionary transitions and provides a unique model for studying developmental mechanisms underlying division of labor. Genetically identical individuals follow divergent epigenetically-regulated developmental trajectories that give rise to morphologically distinct phenotypes and specialized roles. While long non-coding RNAs (lncRNAs) are emerging as key epigenetic regulators across diverse biological systems, their specific contributions to caste development in social insects remain largely unexplored. Here, we conducted comprehensive transcriptomic analyses across major developmental stages of two evolutionarily and ecologically distinct ants Monomorium pharaonis and Acromyrmex echinatior, identifying over 10,000 lncRNAs. We demonstrated that lncRNAs exhibit dynamic, caste-specific expression patterns throughout development. We also identified a subset of lncRNAs displaying canalized expression patterns, characterized by progressively increasing caste bias and decreasing within-caste variation as development proceeds. Co-expression analyses revealed that canalized lncRNAs are functionally linked to canalized protein-coding genes, which are crucial regulators for caste differentiation. These canalized lncRNAs show striking tissue-specific enrichment consistent with canalized protein-coding genes. Functional validation through RNA interference revealed that canalized lncRNAs directly regulate caste-specific traits. Furthermore, juvenile hormone treatment capable of redirecting worker lncRNA expression profiles toward gyne-like patterns, with similar expression changes and tissue specificity to JH-responsive protein-coding genes, linking lncRNA regulation to established hormonal pathways controlling caste fate. Our findings establish lncRNAs as active architects of caste differentiation in social insects, demonstrating that these rapidly-evolving regulatory molecules contribute to the evolution and maintenance of social phenotypes through tissue-specific regulation of caste-associated developmental programs.
