## Supplementary Table 4 for "lncRNAs contribute to caste differentiation as a regulatory layer in ants"

### Sheet: motif enrichment
RANK	DB	ID	ALT_ID	CONSENSUS	TP	TP%	FP	FP%	ENR_RATIO	SCORE_THR	PVALUE	LOG_PVALUE	EVALUE	LOG_EVALUE	QVALUE	LOG_QVALUE
1	/share/home/zhanglab/user/linfuqiang/projects/03.database/03.motif/01.jaspar/all.2024.meme	MA0190.1	Gsc	TAATCC	86	28.38	2692	22.22	1.29	11	7.82e-3	-4.85	2.24e0	0.81	4.01e-1	-0.91
2	/share/home/zhanglab/user/linfuqiang/projects/03.database/03.motif/01.jaspar/all.2024.meme	MA0212.1	bcd	TAATCC	86	28.38	2692	22.22	1.29	12	7.82e-3	-4.85	2.24e0	0.81	4.01e-1	-0.91
3	/share/home/zhanglab/user/linfuqiang/projects/03.database/03.motif/01.jaspar/all.2024.meme	MA0234.1	oc	TAATCC	86	28.38	2692	22.22	1.29	12	7.82e-3	-4.85	2.24e0	0.81	4.01e-1	-0.91
4	/share/home/zhanglab/user/linfuqiang/projects/03.database/03.motif/01.jaspar/all.2024.meme	MA0915.2	dve	TAATCC	86	28.38	2692	22.22	1.29	12	7.82e-3	-4.85	2.24e0	0.81	4.01e-1	-0.91
5	/share/home/zhanglab/user/linfuqiang/projects/03.database/03.motif/01.jaspar/all.2024.meme	MA0445.1	D	BCYATTGTTBT	50	16.5	1414	11.67	1.44	13	8.45e-3	-4.77	2.42e0	0.88	4.01e-1	-0.91
6	/share/home/zhanglab/user/linfuqiang/projects/03.database/03.motif/01.jaspar/all.2024.meme	MA1839.2	GATAd	CTTATCA	290	95.71	11149	92.03	1.04	8	8.51e-3	-4.77	2.43e0	0.89	4.01e-1	-0.91
7	/share/home/zhanglab/user/linfuqiang/projects/03.database/03.motif/01.jaspar/all.2024.meme	MA0208.1	al	TAATTAA	299	98.68	11679	96.41	1.02	2.8	1.59e-2	-4.14	4.56e0	1.52	6.44e-1	-0.44
8	/share/home/zhanglab/user/linfuqiang/projects/03.database/03.motif/01.jaspar/all.2024.meme	MA2235.1	FoxL1	TVTAAACA	102	33.66	3400	28.07	1.21	11	2.03e-2	-3.9	5.81e0	1.76	7.18e-1	-0.33
9	/share/home/zhanglab/user/linfuqiang/projects/03.database/03.motif/01.jaspar/all.2024.meme	MA0023.1	dl	GGGGWTTTCC	271	89.44	10391	85.78	1.04	4.6	3.86e-2	-3.25	1.10e1	2.4	9.89e-1	-0.01
10	/share/home/zhanglab/user/linfuqiang/projects/03.database/03.motif/01.jaspar/all.2024.meme	MA0172.1	CG11294	TTAATTA	299	98.68	11733	96.85	1.02	3	3.90e-2	-3.24	1.12e1	2.41	9.89e-1	-0.01
11	/share/home/zhanglab/user/linfuqiang/projects/03.database/03.motif/01.jaspar/all.2024.meme	MA2265.1	retn	ATTAAT	243	80.2	9173	75.72	1.06	8.2	3.97e-2	-3.23	1.14e1	2.43	9.89e-1	-0.01
12	/share/home/zhanglab/user/linfuqiang/projects/03.database/03.motif/01.jaspar/all.2024.meme	MA2263.1	Poxm	CASTCAWGCGTGACR	92	30.36	3152	26.02	1.18	0.19	5.28e-2	-2.94	1.51e1	2.71	9.89e-1	-0.01
13	/share/home/zhanglab/user/linfuqiang/projects/03.database/03.motif/01.jaspar/all.2024.meme	MA0015.2	Cf2	RTATATRTA	286	94.39	11111	91.72	1.03	7.9	5.32e-2	-2.93	1.52e1	2.72	9.89e-1	-0.01
14	/share/home/zhanglab/user/linfuqiang/projects/03.database/03.motif/01.jaspar/all.2024.meme	MA2199.1	bowl	GCTWCYGK	199	65.68	7385	60.96	1.08	7.8	5.37e-2	-2.92	1.54e1	2.73	9.89e-1	-0.01
15	/share/home/zhanglab/user/linfuqiang/projects/03.database/03.motif/01.jaspar/all.2024.meme	MA0240.1	repo	TTAATTA	253	83.5	9647	79.64	1.05	9.9	5.45e-2	-2.91	1.56e1	2.75	9.89e-1	-0.01
16	/share/home/zhanglab/user/linfuqiang/projects/03.database/03.motif/01.jaspar/all.2024.meme	MA0216.2	cad	RGYMATAAAAM	289	95.38	11266	93	1.03	6.9	6.15e-2	-2.79	1.76e1	2.87	9.89e-1	-0.01
17	/share/home/zhanglab/user/linfuqiang/projects/03.database/03.motif/01.jaspar/all.2024.meme	MA0446.1	fkh	TGTTTRYHYAA	223	73.6	8403	69.37	1.06	9.4	6.33e-2	-2.76	1.81e1	2.9	9.89e-1	-0.01
18	/share/home/zhanglab/user/linfuqiang/projects/03.database/03.motif/01.jaspar/all.2024.meme	MA2311.1	ftz-f1	GACCTTGA	80	26.4	2752	22.72	1.17	12	7.65e-2	-2.57	2.19e1	3.09	9.89e-1	-0.01
19	/share/home/zhanglab/user/linfuqiang/projects/03.database/03.motif/01.jaspar/all.2024.meme	MA0194.1	Lim1	TTAATTA	297	98.02	11677	96.39	1.02	3.1	8.03e-2	-2.52	2.30e1	3.13	9.89e-1	-0.01
20	/share/home/zhanglab/user/linfuqiang/projects/03.database/03.motif/01.jaspar/all.2024.meme	MA0197.3	nub	TATGCAAATNA	217	71.62	8204	67.72	1.06	9.2	8.42e-2	-2.47	2.41e1	3.18	9.89e-1	-0.01
21	/share/home/zhanglab/user/linfuqiang/projects/03.database/03.motif/01.jaspar/all.2024.meme	MA2247.1	Kah	ACCACCTGTT	37	12.21	1172	9.67	1.29	12	8.79e-2	-2.43	2.51e1	3.22	9.89e-1	-0.01
22	/share/home/zhanglab/user/linfuqiang/projects/03.database/03.motif/01.jaspar/all.2024.meme	MA0171.1	CG11085	TTAATTG	264	87.13	10191	84.13	1.04	9.7	8.83e-2	-2.43	2.53e1	3.23	9.89e-1	-0.01
23	/share/home/zhanglab/user/linfuqiang/projects/03.database/03.motif/01.jaspar/all.2024.meme	MA2251.1	knrl	AAAYTAGRKCA	14	4.62	375	3.1	1.59	15	9.53e-2	-2.35	2.73e1	3.31	9.89e-1	-0.01
24	/share/home/zhanglab/user/linfuqiang/projects/03.database/03.motif/01.jaspar/all.2024.meme	MA2318.1	pita	TTAGCSRAGACACRAACC	260	85.81	10036	82.85	1.04	3.2	9.90e-2	-2.31	2.83e1	3.34	9.89e-1	-0.01
25	/share/home/zhanglab/user/linfuqiang/projects/03.database/03.motif/01.jaspar/all.2024.meme	MA2310.1	fru	AAAGTAAT	79	26.07	2758	22.77	1.16	12	1.01e-1	-2.3	2.88e1	3.36	9.89e-1	-0.01
26	/share/home/zhanglab/user/linfuqiang/projects/03.database/03.motif/01.jaspar/all.2024.meme	MA0252.2	vis	TGACA	261	86.14	10082	83.23	1.04	10	1.01e-1	-2.29	2.89e1	3.36	9.89e-1	-0.01
27	/share/home/zhanglab/user/linfuqiang/projects/03.database/03.motif/01.jaspar/all.2024.meme	MA2230.1	Ets97D	ACCGGAARY	187	61.72	7036	58.08	1.06	8.5	1.13e-1	-2.18	3.24e1	3.48	9.89e-1	-0.01
28	/share/home/zhanglab/user/linfuqiang/projects/03.database/03.motif/01.jaspar/all.2024.meme	MA2232.1	fd59A	WAWRTAAACA	2	0.66	22	0.18	5.2	15	1.15e-1	-2.16	3.30e1	3.5	9.89e-1	-0.01
29	/share/home/zhanglab/user/linfuqiang/projects/03.database/03.motif/01.jaspar/all.2024.meme	MA2292.1	wor	CACCTGY	195	64.36	7369	60.83	1.06	0.26	1.18e-1	-2.14	3.38e1	3.52	9.89e-1	-0.01
30	/share/home/zhanglab/user/linfuqiang/projects/03.database/03.motif/01.jaspar/all.2024.meme	MA0217.1	caup	TAACA	254	83.83	9818	81.05	1.03	8.4	1.24e-1	-2.08	3.56e1	3.57	9.89e-1	-0.01
31	/share/home/zhanglab/user/linfuqiang/projects/03.database/03.motif/01.jaspar/all.2024.meme	MA0233.1	mirr	WAACA	254	83.83	9818	81.05	1.03	7.9	1.24e-1	-2.08	3.56e1	3.57	9.89e-1	-0.01
32	/share/home/zhanglab/user/linfuqiang/projects/03.database/03.motif/01.jaspar/all.2024.meme	MA0199.1	Optix	TGATA	144	47.52	5354	44.2	1.08	9.5	1.37e-1	-1.99	3.92e1	3.67	9.89e-1	-0.01
33	/share/home/zhanglab/user/linfuqiang/projects/03.database/03.motif/01.jaspar/all.2024.meme	MA0173.1	CG11617	TTAACAT	22	7.26	681	5.62	1.34	12	1.38e-1	-1.98	3.95e1	3.68	9.89e-1	-0.01
34	/share/home/zhanglab/user/linfuqiang/projects/03.database/03.motif/01.jaspar/all.2024.meme	MA1840.2	gcm	CCCGCAT	216	71.29	8266	68.24	1.05	8.3	1.43e-1	-1.94	4.09e1	3.71	9.89e-1	-0.01
35	/share/home/zhanglab/user/linfuqiang/projects/03.database/03.motif/01.jaspar/all.2024.meme	MA2108.1	sqz	AAAAAA	174	57.43	6587	54.38	1.06	8.7	1.60e-1	-1.83	4.57e1	3.82	9.89e-1	-0.01
36	/share/home/zhanglab/user/linfuqiang/projects/03.database/03.motif/01.jaspar/all.2024.meme	MA2193.1	Atf3	RTGACGTCAY	19	6.27	595	4.91	1.34	15	1.71e-1	-1.76	4.90e1	3.89	9.89e-1	-0.01
37	/share/home/zhanglab/user/linfuqiang/projects/03.database/03.motif/01.jaspar/all.2024.meme	MA2322.1	ZIPIC	GCAGCCCTGG	165	54.46	6242	51.53	1.06	9.4	1.71e-1	-1.76	4.90e1	3.89	9.89e-1	-0.01
38	/share/home/zhanglab/user/linfuqiang/projects/03.database/03.motif/01.jaspar/all.2024.meme	MA0175.1	lms	YTAATTR	283	93.4	11118	91.78	1.02	9	1.82e-1	-1.7	5.21e1	3.95	9.89e-1	-0.01
39	/share/home/zhanglab/user/linfuqiang/projects/03.database/03.motif/01.jaspar/all.2024.meme	MA2306.1	D1	TWAAATAA	239	78.88	9265	76.48	1.03	11	1.84e-1	-1.69	5.25e1	3.96	9.89e-1	-0.01
40	/share/home/zhanglab/user/linfuqiang/projects/03.database/03.motif/01.jaspar/all.2024.meme	MA2190.1	Aef1	CAACWACW	7	2.31	184	1.52	1.72	15	1.86e-1	-1.68	5.33e1	3.98	9.89e-1	-0.01
41	/share/home/zhanglab/user/linfuqiang/projects/03.database/03.motif/01.jaspar/all.2024.meme	MA0168.1	B-H1	TTAAWYG	245	80.86	9528	78.65	1.03	9.7	1.97e-1	-1.62	5.64e1	4.03	9.89e-1	-0.01
42	/share/home/zhanglab/user/linfuqiang/projects/03.database/03.motif/01.jaspar/all.2024.meme	MA2204.1	CG4360	MCAACAACAAVMS	12	3.96	360	2.97	1.44	10	1.99e-1	-1.61	5.70e1	4.04	9.89e-1	-0.01
43	/share/home/zhanglab/user/linfuqiang/projects/03.database/03.motif/01.jaspar/all.2024.meme	MA1836.2	dsx	ACAATGT	99	32.67	3672	30.31	1.08	12	2.05e-1	-1.58	5.88e1	4.07	9.89e-1	-0.01
44	/share/home/zhanglab/user/linfuqiang/projects/03.database/03.motif/01.jaspar/all.2024.meme	MA2312.1	grn	CTTATCA	191	63.04	7333	60.53	1.04	9.1	2.06e-1	-1.58	5.90e1	4.08	9.89e-1	-0.01
45	/share/home/zhanglab/user/linfuqiang/projects/03.database/03.motif/01.jaspar/all.2024.meme	MA1837.2	Elba1	CAATTAG	45	14.85	1588	13.11	1.15	13	2.10e-1	-1.56	5.99e1	4.09	9.89e-1	-0.01
46	/share/home/zhanglab/user/linfuqiang/projects/03.database/03.motif/01.jaspar/all.2024.meme	MA1838.2	Elba2	CAATTAG	45	14.85	1588	13.11	1.15	13	2.10e-1	-1.56	5.99e1	4.09	9.89e-1	-0.01
47	/share/home/zhanglab/user/linfuqiang/projects/03.database/03.motif/01.jaspar/all.2024.meme	MA1460.2	pho	ATGGCCG	110	36.3	4115	33.97	1.07	11	2.15e-1	-1.54	6.16e1	4.12	9.89e-1	-0.01
48	/share/home/zhanglab/user/linfuqiang/projects/03.database/03.motif/01.jaspar/all.2024.meme	MA2294.1	Xrp1	RTTGYGYAAT	22	7.26	730	6.03	1.25	14	2.17e-1	-1.53	6.21e1	4.13	9.89e-1	-0.01
49	/share/home/zhanglab/user/linfuqiang/projects/03.database/03.motif/01.jaspar/all.2024.meme	MA2220.1	E(spl)mbeta-HLH	CRCGTGCC	110	36.3	4126	34.06	1.07	11	2.25e-1	-1.49	6.44e1	4.16	9.89e-1	-0.01
50	/share/home/zhanglab/user/linfuqiang/projects/03.database/03.motif/01.jaspar/all.2024.meme	MA2285.1	sug	GACCCCCCRCRR	96	31.68	3579	29.54	1.08	9.9	2.28e-1	-1.48	6.52e1	4.18	9.89e-1	-0.01
51	/share/home/zhanglab/user/linfuqiang/projects/03.database/03.motif/01.jaspar/all.2024.meme	MA0026.1	Eip74EF	CCGGAAR	293	96.7	11585	95.63	1.01	7.2	2.30e-1	-1.47	6.57e1	4.19	9.89e-1	-0.01
52	/share/home/zhanglab/user/linfuqiang/projects/03.database/03.motif/01.jaspar/all.2024.meme	MA2237.1	FoxP	VRTAAACAA	134	44.22	5081	41.94	1.06	11	2.31e-1	-1.47	6.59e1	4.19	9.89e-1	-0.01
53	/share/home/zhanglab/user/linfuqiang/projects/03.database/03.motif/01.jaspar/all.2024.meme	MA2320.1	Sox100B	TGTTAACA	226	74.59	8788	72.54	1.03	8.3	2.36e-1	-1.44	6.76e1	4.21	9.89e-1	-0.01
54	/share/home/zhanglab/user/linfuqiang/projects/03.database/03.motif/01.jaspar/all.2024.meme	MA2241.1	HLH4C	GCAYCAGCTGRTGC	13	4.29	413	3.41	1.35	14	2.42e-1	-1.42	6.93e1	4.24	9.89e-1	-0.01
55	/share/home/zhanglab/user/linfuqiang/projects/03.database/03.motif/01.jaspar/all.2024.meme	MA0533.1	su(Hw)	GCCNAAAAGTATGCWAYRMWW	205	67.66	7948	65.61	1.03	6.4	2.49e-1	-1.39	7.13e1	4.27	9.89e-1	-0.01
56	/share/home/zhanglab/user/linfuqiang/projects/03.database/03.motif/01.jaspar/all.2024.meme	MA2188.1	acj6	CTAATTAA	201	66.34	7790	64.31	1.03	9.4	2.53e-1	-1.37	7.24e1	4.28	9.89e-1	-0.01
57	/share/home/zhanglab/user/linfuqiang/projects/03.database/03.motif/01.jaspar/all.2024.meme	MA0531.2	CTCF	YAGRTGGCGC	270	89.11	10619	87.66	1.02	5.5	2.55e-1	-1.37	7.30e1	4.29	9.89e-1	-0.01
58	/share/home/zhanglab/user/linfuqiang/projects/03.database/03.motif/01.jaspar/all.2024.meme	MA1455.2	dmrt99B	GHWACAATGTADC	102	33.66	3843	31.72	1.07	10	2.55e-1	-1.37	7.30e1	4.29	9.89e-1	-0.01
59	/share/home/zhanglab/user/linfuqiang/projects/03.database/03.motif/01.jaspar/all.2024.meme	MA2205.1	CG7928	YSCADCCCTGGT	37	12.21	1318	10.88	1.15	12	2.56e-1	-1.36	7.33e1	4.3	9.89e-1	-0.01
60	/share/home/zhanglab/user/linfuqiang/projects/03.database/03.motif/01.jaspar/all.2024.meme	MA2264.1	Rel	GGGGGTTCCCC	14	4.62	456	3.76	1.31	10	2.59e-1	-1.35	7.40e1	4.3	9.89e-1	-0.01
61	/share/home/zhanglab/user/linfuqiang/projects/03.database/03.motif/01.jaspar/all.2024.meme	MA0535.1	Mad	SHGRCGCCGVCGSHG	78	25.74	2918	24.09	1.08	13	2.73e-1	-1.3	7.80e1	4.36	9.89e-1	-0.01
62	/share/home/zhanglab/user/linfuqiang/projects/03.database/03.motif/01.jaspar/all.2024.meme	MA2266.1	Rfx	GTTGCTARGCAAC	10	3.3	318	2.63	1.37	11	2.81e-1	-1.27	8.02e1	4.39	9.89e-1	-0.01
63	/share/home/zhanglab/user/linfuqiang/projects/03.database/03.motif/01.jaspar/all.2024.meme	MA0178.1	CG32105	TTAATTA	287	94.72	11351	93.7	1.01	8.6	2.81e-1	-1.27	8.03e1	4.39	9.89e-1	-0.01
64	/share/home/zhanglab/user/linfuqiang/projects/03.database/03.motif/01.jaspar/all.2024.meme	MA0250.1	unc-4	TTAATTG	294	97.03	11652	96.19	1.01	8	2.82e-1	-1.27	8.06e1	4.39	9.89e-1	-0.01
65	/share/home/zhanglab/user/linfuqiang/projects/03.database/03.motif/01.jaspar/all.2024.meme	MA2206.1	CHES-1-like	TGTAAACAAW	27	8.91	956	7.89	1.17	14	2.87e-1	-1.25	8.21e1	4.41	9.89e-1	-0.01
66	/share/home/zhanglab/user/linfuqiang/projects/03.database/03.motif/01.jaspar/all.2024.meme	MA2303.1	crp	AAWCAGCTGWTT	297	98.02	11787	97.3	1.01	0.19	2.92e-1	-1.23	8.34e1	4.42	9.89e-1	-0.01
67	/share/home/zhanglab/user/linfuqiang/projects/03.database/03.motif/01.jaspar/all.2024.meme	MA2223.1	EcR	RAGGTCAW	105	34.65	3998	33	1.06	9	2.93e-1	-1.23	8.37e1	4.43	9.89e-1	-0.01
68	/share/home/zhanglab/user/linfuqiang/projects/03.database/03.motif/01.jaspar/all.2024.meme	MA0245.1	slou	TTAATTR	253	83.5	9947	82.11	1.02	9.3	2.96e-1	-1.22	8.47e1	4.44	9.89e-1	-0.01
69	/share/home/zhanglab/user/linfuqiang/projects/03.database/03.motif/01.jaspar/all.2024.meme	MA0094.3	Ubx	TTAATTA	5	1.65	147	1.21	1.62	11	3.13e-1	-1.16	8.96e1	4.5	9.89e-1	-0.01
70	/share/home/zhanglab/user/linfuqiang/projects/03.database/03.motif/01.jaspar/all.2024.meme	MA0166.1	Antp	TTAATKA	5	1.65	147	1.21	1.62	12	3.13e-1	-1.16	8.96e1	4.5	9.89e-1	-0.01
71	/share/home/zhanglab/user/linfuqiang/projects/03.database/03.motif/01.jaspar/all.2024.meme	MA0186.1	Dfd	TTAATGA	5	1.65	147	1.21	1.62	12	3.13e-1	-1.16	8.96e1	4.5	9.89e-1	-0.01
72	/share/home/zhanglab/user/linfuqiang/projects/03.database/03.motif/01.jaspar/all.2024.meme	MA0191.1	HGTX	TTAATTA	5	1.65	147	1.21	1.62	10	3.13e-1	-1.16	8.96e1	4.5	9.89e-1	-0.01
73	/share/home/zhanglab/user/linfuqiang/projects/03.database/03.motif/01.jaspar/all.2024.meme	MA0206.1	abd-A	TTAATKA	5	1.65	147	1.21	1.62	11	3.13e-1	-1.16	8.96e1	4.5	9.89e-1	-0.01
74	/share/home/zhanglab/user/linfuqiang/projects/03.database/03.motif/01.jaspar/all.2024.meme	MA0215.1	btn	TTAATKA	5	1.65	147	1.21	1.62	11	3.13e-1	-1.16	8.96e1	4.5	9.89e-1	-0.01
75	/share/home/zhanglab/user/linfuqiang/projects/03.database/03.motif/01.jaspar/all.2024.meme	MA0225.1	ftz	TTAATKA	5	1.65	147	1.21	1.62	11	3.13e-1	-1.16	8.96e1	4.5	9.89e-1	-0.01
76	/share/home/zhanglab/user/linfuqiang/projects/03.database/03.motif/01.jaspar/all.2024.meme	MA0230.1	lab	TTAATKA	5	1.65	147	1.21	1.62	11	3.13e-1	-1.16	8.96e1	4.5	9.89e-1	-0.01
77	/share/home/zhanglab/user/linfuqiang/projects/03.database/03.motif/01.jaspar/all.2024.meme	MA0448.1	H2.0	TTWATDA	5	1.65	147	1.21	1.62	9	3.13e-1	-1.16	8.96e1	4.5	9.89e-1	-0.01
78	/share/home/zhanglab/user/linfuqiang/projects/03.database/03.motif/01.jaspar/all.2024.meme	MA0530.2	cnc::maf-S	ATGACKCDGCANWW	156	51.49	6046	49.91	1.03	9.1	3.14e-1	-1.16	8.99e1	4.5	9.89e-1	-0.01
79	/share/home/zhanglab/user/linfuqiang/projects/03.database/03.motif/01.jaspar/all.2024.meme	MA2236.1	foxo	YCRWAAACA	282	93.07	11160	92.12	1.01	8.3	3.18e-1	-1.15	9.09e1	4.51	9.89e-1	-0.01
80	/share/home/zhanglab/user/linfuqiang/projects/03.database/03.motif/01.jaspar/all.2024.meme	MA0246.1	so	TGATAC	22	7.26	783	6.46	1.17	12	3.21e-1	-1.14	9.18e1	4.52	9.89e-1	-0.01
81	/share/home/zhanglab/user/linfuqiang/projects/03.database/03.motif/01.jaspar/all.2024.meme	MA0193.1	schlank	CYACYAA	62	20.46	2335	19.28	1.07	13	3.25e-1	-1.13	9.28e1	4.53	9.89e-1	-0.01
82	/share/home/zhanglab/user/linfuqiang/projects/03.database/03.motif/01.jaspar/all.2024.meme	MA2248.1	kay	GATGASTCATC	122	40.26	4711	38.89	1.04	8.1	3.34e-1	-1.1	9.56e1	4.56	9.89e-1	-0.01
83	/share/home/zhanglab/user/linfuqiang/projects/03.database/03.motif/01.jaspar/all.2024.meme	MA2222.1	E(spl)mgamma-HLH	GCACGTGCCA	137	45.21	5312	43.85	1.04	7	3.39e-1	-1.08	9.69e1	4.57	9.89e-1	-0.01
84	/share/home/zhanglab/user/linfuqiang/projects/03.database/03.motif/01.jaspar/all.2024.meme	MA2275.1	Sox15	AAACAATG	115	37.95	4440	36.65	1.04	11	3.42e-1	-1.07	9.77e1	4.58	9.89e-1	-0.01
85	/share/home/zhanglab/user/linfuqiang/projects/03.database/03.motif/01.jaspar/all.2024.meme	MA2271.1	sens	AAATCACRGC	166	54.79	6475	53.45	1.03	6.5	3.44e-1	-1.07	9.85e1	4.59	9.89e-1	-0.01
86	/share/home/zhanglab/user/linfuqiang/projects/03.database/03.motif/01.jaspar/all.2024.meme	MA2272.1	slp2	RTAAACAA	55	18.15	2079	17.16	1.07	13	3.49e-1	-1.05	9.98e1	4.6	9.89e-1	-0.01
87	/share/home/zhanglab/user/linfuqiang/projects/03.database/03.motif/01.jaspar/all.2024.meme	MA0247.3	tin	BTCRAGTGS	206	67.99	8085	66.74	1.02	6.3	3.49e-1	-1.05	9.99e1	4.6	9.89e-1	-0.01
88	/share/home/zhanglab/user/linfuqiang/projects/03.database/03.motif/01.jaspar/all.2024.meme	MA0201.1	Ptx1	TTAATCC	147	48.51	5725	47.26	1.03	9.4	3.54e-1	-1.04	1.01e2	4.62	9.89e-1	-0.01
89	/share/home/zhanglab/user/linfuqiang/projects/03.database/03.motif/01.jaspar/all.2024.meme	MA2283.1	srp	WGATAAGR	224	73.93	8818	72.79	1.02	6.8	3.57e-1	-1.03	1.02e2	4.63	9.89e-1	-0.01
90	/share/home/zhanglab/user/linfuqiang/projects/03.database/03.motif/01.jaspar/all.2024.meme	MA0457.2	PHDP	HTAATT	217	71.62	8536	70.46	1.02	9.3	3.58e-1	-1.03	1.02e2	4.63	9.89e-1	-0.01
91	/share/home/zhanglab/user/linfuqiang/projects/03.database/03.motif/01.jaspar/all.2024.meme	MA2252.1	lmd	KACCCCCCRCMG	52	17.16	1968	16.25	1.07	12	3.58e-1	-1.03	1.03e2	4.63	9.89e-1	-0.01
92	/share/home/zhanglab/user/linfuqiang/projects/03.database/03.motif/01.jaspar/all.2024.meme	MA0086.3	sna	RACAGGTGY	10	3.3	345	2.85	1.27	16	3.67e-1	-1	1.05e2	4.65	9.89e-1	-0.01
93	/share/home/zhanglab/user/linfuqiang/projects/03.database/03.motif/01.jaspar/all.2024.meme	MA2259.1	org-1	AGGTGTGA	22	7.26	807	6.66	1.13	12	3.73e-1	-0.99	1.07e2	4.67	9.89e-1	-0.01
94	/share/home/zhanglab/user/linfuqiang/projects/03.database/03.motif/01.jaspar/all.2024.meme	MA0181.1	Vsx1	YTAATTA	263	86.8	10412	85.95	1.01	9.4	3.75e-1	-0.98	1.07e2	4.67	9.89e-1	-0.01
95	/share/home/zhanglab/user/linfuqiang/projects/03.database/03.motif/01.jaspar/all.2024.meme	MA2207.1	ci	RGACCACCCAC	47	15.51	1790	14.78	1.07	10	3.86e-1	-0.95	1.10e2	4.7	9.89e-1	-0.01
96	/share/home/zhanglab/user/linfuqiang/projects/03.database/03.motif/01.jaspar/all.2024.meme	MA2224.1	Eip75B	AWGTAGGTCA	258	85.15	10219	84.36	1.01	5	3.90e-1	-0.94	1.12e2	4.72	9.89e-1	-0.01
97	/share/home/zhanglab/user/linfuqiang/projects/03.database/03.motif/01.jaspar/all.2024.meme	MA2213.1	Dif	GGGAWWTCCC	11	3.63	391	3.23	1.22	13	3.92e-1	-0.94	1.12e2	4.72	9.89e-1	-0.01
98	/share/home/zhanglab/user/linfuqiang/projects/03.database/03.motif/01.jaspar/all.2024.meme	MA0248.1	tup	TTAATKG	253	83.5	10019	82.71	1.01	9.3	3.94e-1	-0.93	1.13e2	4.72	9.89e-1	-0.01
99	/share/home/zhanglab/user/linfuqiang/projects/03.database/03.motif/01.jaspar/all.2024.meme	MA0447.1	gt	RTTACGTAAY	200	66.01	7885	65.09	1.02	7.5	3.96e-1	-0.93	1.13e2	4.73	9.89e-1	-0.01
100	/share/home/zhanglab/user/linfuqiang/projects/03.database/03.motif/01.jaspar/all.2024.meme	MA2284.1	ss	TGCGTGAC	7	2.31	241	1.99	1.32	16	4.02e-1	-0.91	1.15e2	4.75	9.89e-1	-0.01
101	/share/home/zhanglab/user/linfuqiang/projects/03.database/03.motif/01.jaspar/all.2024.meme	MA2227.1	esg	CACCTGT	179	59.08	7052	58.21	1.02	8.7	4.06e-1	-0.9	1.16e2	4.75	9.89e-1	-0.01
102	/share/home/zhanglab/user/linfuqiang/projects/03.database/03.motif/01.jaspar/all.2024.meme	MA0451.2	kni	AAWNTAGAGCA	38	12.54	1457	12.03	1.07	13	4.20e-1	-0.87	1.20e2	4.79	9.89e-1	-0.01
103	/share/home/zhanglab/user/linfuqiang/projects/03.database/03.motif/01.jaspar/all.2024.meme	MA2203.1	CG12605	CACCTGTTG	38	12.54	1461	12.06	1.06	13	4.26e-1	-0.85	1.22e2	4.8	9.89e-1	-0.01
104	/share/home/zhanglab/user/linfuqiang/projects/03.database/03.motif/01.jaspar/all.2024.meme	MA0254.1	vvl	TATKCA	286	94.39	11378	93.92	1.01	8.2	4.28e-1	-0.85	1.23e2	4.81	9.89e-1	-0.01
105	/share/home/zhanglab/user/linfuqiang/projects/03.database/03.motif/01.jaspar/all.2024.meme	MA0179.1	CG32532	TTAATTR	273	90.1	10851	89.57	1.01	9.5	4.30e-1	-0.84	1.23e2	4.81	9.89e-1	-0.01
106	/share/home/zhanglab/user/linfuqiang/projects/03.database/03.motif/01.jaspar/all.2024.meme	MA2250.1	klu	MCACCCMCRCA	121	39.93	4766	39.34	1.02	2.9	4.39e-1	-0.82	1.26e2	4.83	9.89e-1	-0.01
107	/share/home/zhanglab/user/linfuqiang/projects/03.database/03.motif/01.jaspar/all.2024.meme	MA2197.1	bin	RTAAACA	113	37.29	4450	36.73	1.02	12	4.43e-1	-0.81	1.27e2	4.84	9.89e-1	-0.01
108	/share/home/zhanglab/user/linfuqiang/projects/03.database/03.motif/01.jaspar/all.2024.meme	MA2209.1	CrebA	TGCCACGTGGCA	279	92.08	11101	91.64	1.01	1.6	4.44e-1	-0.81	1.27e2	4.84	9.89e-1	-0.01
109	/share/home/zhanglab/user/linfuqiang/projects/03.database/03.motif/01.jaspar/all.2024.meme	MA2219.1	E(spl)m3-HLH	CACGTGCCA	203	67	8048	66.44	1.01	7.1	4.46e-1	-0.81	1.27e2	4.85	9.89e-1	-0.01
110	/share/home/zhanglab/user/linfuqiang/projects/03.database/03.motif/01.jaspar/all.2024.meme	MA0449.1	h	GGCACGTGCC	22	7.26	841	6.94	1.09	13	4.48e-1	-0.8	1.28e2	4.85	9.89e-1	-0.01
111	/share/home/zhanglab/user/linfuqiang/projects/03.database/03.motif/01.jaspar/all.2024.meme	MA0241.1	ro	YTAATTA	179	59.08	7092	58.54	1.01	10	4.51e-1	-0.8	1.29e2	4.86	9.89e-1	-0.01
112	/share/home/zhanglab/user/linfuqiang/projects/03.database/03.motif/01.jaspar/all.2024.meme	MA0229.1	inv	TYTAATTA	157	51.82	6221	51.35	1.01	11	4.60e-1	-0.78	1.32e2	4.88	9.89e-1	-0.01
113	/share/home/zhanglab/user/linfuqiang/projects/03.database/03.motif/01.jaspar/all.2024.meme	MA0253.1	vnd	TYTCAAGTR	114	37.62	4510	37.23	1.02	11	4.66e-1	-0.76	1.33e2	4.89	9.89e-1	-0.01
114	/share/home/zhanglab/user/linfuqiang/projects/03.database/03.motif/01.jaspar/all.2024.meme	MA0167.1	Awh	YTAATTA	135	44.55	5349	44.16	1.01	10	4.67e-1	-0.76	1.34e2	4.9	9.89e-1	-0.01
115	/share/home/zhanglab/user/linfuqiang/projects/03.database/03.motif/01.jaspar/all.2024.meme	MA0198.1	OdsH	YTAATTR	178	58.75	7071	58.37	1.01	10	4.73e-1	-0.75	1.35e2	4.91	9.89e-1	-0.01
116	/share/home/zhanglab/user/linfuqiang/projects/03.database/03.motif/01.jaspar/all.2024.meme	MA0202.1	Rx	YTAATTR	178	58.75	7071	58.37	1.01	11	4.73e-1	-0.75	1.35e2	4.91	9.89e-1	-0.01
117	/share/home/zhanglab/user/linfuqiang/projects/03.database/03.motif/01.jaspar/all.2024.meme	MA0454.1	odd	MMCAGTAGCAV	34	11.22	1331	10.99	1.05	10	4.77e-1	-0.74	1.36e2	4.91	9.89e-1	-0.01
118	/share/home/zhanglab/user/linfuqiang/projects/03.database/03.motif/01.jaspar/all.2024.meme	MA2201.1	Bteb2	KAYACGCCCCCTT	216	71.29	8594	70.94	1.01	2.2	4.77e-1	-0.74	1.36e2	4.92	9.89e-1	-0.01
119	/share/home/zhanglab/user/linfuqiang/projects/03.database/03.motif/01.jaspar/all.2024.meme	MA0458.2	slp1	TGTTTAYRYW	118	38.94	4680	38.63	1.01	11	4.78e-1	-0.74	1.37e2	4.92	9.89e-1	-0.01
120	/share/home/zhanglab/user/linfuqiang/projects/03.database/03.motif/01.jaspar/all.2024.meme	MA0011.2	br	CTATTT	76	25.08	3005	24.81	1.02	9.4	4.79e-1	-0.74	1.37e2	4.92	9.89e-1	-0.01
121	/share/home/zhanglab/user/linfuqiang/projects/03.database/03.motif/01.jaspar/all.2024.meme	MA0205.3	Trl	AAGAGAGAG	156	51.49	6204	51.21	1.01	11	4.86e-1	-0.72	1.39e2	4.93	9.89e-1	-0.01
# SEA (Simple Enrichment Analysis): Version 5.5.7 compiled on Sep 24 2024 at 19:48:33
# The format of this file is described at http://meme-suite.org/doc/sea-output-format.html.
# sea --pvalue --thresh 0.5 -p /share/home/zhanglab/user/linfuqiang/projects/02.other.project/01.dingguo/07.lnc.motif/04.2025.6.10.lnc.enrichment/03.gene.fasta/cd.gene.list.up.txt.fasta -m /share/home/zhanglab/user/linfuqiang/projects/03.database/03.motif/01.jaspar/all.2024.meme -n /share/home/zhanglab/user/linfuqiang/projects/02.other.project/01.dingguo/07.lnc.motif/04.2025.6.10.lnc.enrichment/0…

### Sheet: potential function
RANK	ID	ALT_ID	CONSENSUS	PVALUE	uniprot	keywords in uniprot	function in flybase and uniprot
1	MA0190.1	Gsc	TAATCC	7.82E-03	P54366	Developmental protein	regulates cell fate in the brain and stomatogastric nervous system
2	MA0212.1	bcd	TAATCC	7.82E-03	P09081	Developmental protein	specify the fate map along the anterior-posterior axis of the embryo
3	MA0234.1	oc	TAATCC	7.82E-03	P22810	Developmental protein	loss-of-function causes completely loss of ocelli
4	MA0915.2	dve	TAATCC	7.82E-03	Q9W268		dve?expression is activated by Vg; cell proliferation in the wing
5	MA0445.1	D	BCYATTGTTBT	8.45E-03	Q24533	Developmental protein	medulla, part of the visual processing center of the brain; D is required for medulla neuroblast
6	MA1839.2	GATAd	CTTATCA	8.51E-03	Q95TF1		NA
7	MA0208.1	al	TAATTAA	1.59E-02	Q06453	Developmental protein	patterning of imaginal disc across several species
8	MA2235.1	FoxL1	TVTAAACA	2.03E-02	Q02360	Developmental protein	contributes to salivary gland morphology and the migration of tissues that migrate in close proximity to the?FoxL1-expressing cells, such as hemocytes, germ cells and Malpighian tubules
9	MA0023.1	dl	GGGGWTTTCC	3.86E-02	P15330	Developmental protein	Embryonic developmental transcription factor (PubMed:10072776,?PubMed:2598266,?PubMed:30982648).
10	MA0172.1	CG11294	TTAATTA	3.90E-02	Q9W3C6		Predicted to be involved in neuron development?
11	MA2265.1	retn	ATTAAT	3.97E-02	Q24573	Developmental protein	Plays an essential role in defining the cell shape and migration characteristics of longitudinal glia that enable them to establish a normal axon scaffold
