## Supplementary Table 5 for "lncRNAs contribute to caste differentiation as a regulatory layer in ants"

### Sheet: Sheet1
TableSx. List of primer sequences used in this study
A. Primer sequences used in gene amplification
lncov_dsRNA_F	taatacgactcactatagggCAACGATGCATTTCATAATTCAA
lncov_dsRNA_R	taatacgactcactatagggTTCACGCATGCGATAAATTC
ASfln_dsRNA_F	taatacgactcactatagggATCCACGGTGTGAAGAAACG
ASlfn_dsRNA_R	taatacgactcactatagggGAGCGTCTGTGCAAAATTGA
eGFP_dsRNA_F	TAATACGACTCACTATAGGAGTGCTTCAGCCGCTACCC
eGFP_dsRNA_R	TAATACGACTCACTATAGGCATGCCGAGAGTGATCCCG
lncov_ampli_F1	TTTTCGTAATAACACGCCAC
lncov_ampli_R1	TTTGGCGATAGTTCAGGAA
lncov_ampli_F2	TTTTACTTCCTGAACTATCGCC
lncov_ampli_R2	AGATGCAACCATTCGAGAT
lncov_5RACE_F1	TGTTGAGAGTACGATGTTCCCTTTCA
lncov_5RACE_F2	CTTTGGCGATAGTTCAGGAA
lncov_3RACE_F1	TCGTAATAACACGCCACAGATTCTTC
lncov_3RACE_F2	GCGCATAAGTTAGTATAAGTGGG
lncovup_ampli_F	TGTTGACCATTGTTCCAGAC
lncovup_ampli_R	TAGAACTTCTCGTGGCGACC
lncovup_3RACE_F1	TCTGTGTTCTCCAGTGTTCTCAGTGTGG
lncovup_3RACE_F2	GGTCGCCACGAGAAGTTCTA
Asfln_ampli_F1	GTGCGGGCTCCTCACTGTC
Asfln_ampli_R1	tgtGAATCCAGTGCGTTAG
Asfln_ampli_F2	GCCACACTCTTCAAACTGC
Asfln_ampli_R2	TTCGTTTGTGCCTTTGTGG
ASfln_5RACE_F1	GCCTTTGTGGGAGCGTCTGTG
ASfln_5RACE_F2	AAAAAGCATGGTGTCGTCGGA
ASfln_3RACE_F1	TTGGCTAACGCACTGGATTCacaca
ASfln_3RACE_F2	CTTCCGACGACACCATGCTTTT
B. Probe sequences used in HCR
lncov-1	AAAAATCAAGTACTAATTTATCAAA
lncov-2	ATAAAATTATTAAATACATATCGAA
lncov-3	AAAAAGTTTTAATAGAAAACACTAA
lncov-4	AGAAAATATAAGCAAAGAGGAACAT
lncov-5	AAAAATTTGCATAGTTAAAGTTTAA
lncov-6	TAAAATGAAGAATCTGTGGCGTGTT
lncov-7	TTTTTCACTTTTTAATATTAAATGT
lncov-8	TTTTATCACTAAATCAATATTTTGA
lncov-9	TAAAAACCCTTAATTTGTTTAATTA
lncov-10	GTTTATTACCACTGCATTTGCATTC
lncov-11	CCCACTTATACTAACTTATGCGCTT
lncov-12	GAATTTTTCATATAAAAATAGGTAT
lncov-13	AAAAACACATACAAAGAAACAAAAT
lncov-14	CAGTCAAATATTAGTAAAATATGTT
lncov-15	CATTGCCAAATATTTCGAGTTTATA
lncov-16	TGTCTTTTACTCATCCTTAAAACAA
lncov-17	AAAAACACGCTAATATATACTATTA
lncov-18	TGCTATATAGCGTTCCCGAAATATA
lncov-19	AATCATGTTCGGAAAAGTGATATGA
lncov-20	TGGACACACACAAATATTGAATTAT
lncov-21	TTTAGTTGTTCGTAAATGTGAATTT
lncov-22	CATGGTAATAAATTTTTATTGGCTA
lncov-23	GTCACATAGGATGTTGTGTAAATTA
lncov-24	AATAATTTGATGATCTTACAATTAT
lncov-25	GTACGATGTTCCCTTTCATTTTATT
lncov-26	CATTATAACCGTTTATTTATTAATT
lncov-27	AATGTTTCCTATATCCTTAAATATA
lncov-28	TATAAACATCAAAAATTATATGTTG
lncov-29	TATGAAACAATACATGTGCATATCT
lncov-30	AGATTCGAAATCTTTCATGTCTTTT
lncov-31	ATCAAATATGATTACACGAAAGATT
lncov-32	TGTATACCTATGTTTACTTTTCATA
lncov-33	TCACGCATGCGATAAATTCAAAGTA
lncov-34	CGCTATTTTAGAATGATATAATAAT
lncov-35	AGATGCAACCATTCGAGATATCTTG
lncov-36	ACACATTTAATTGTAAGATAATCGT
C. Primer sequences used in RT-qPCR
lncov_qPCR_F	GCGCATAAGTTAGTATAAGTGGG
lncov_qPCR_R	CTTTGGCGATAGTTCAGGAA
ASfln_qPCR_F	TATACATTATCGCAACCCAG
ASlfn_qPCR_R	TTAACGTCGATCAGACATTC
fln_qPCR_F	ACACCTCAAATTCATACACG
fln_qPCR_R	CAACAACATTGACACGCTAC
Male1_qPCR_F	CTGGTGACAGCGTTGGACTC
Male1_qPCR_R	GCGAACAAACTGTATTCCACCT
EF1A_qPCR_F	TTCATTTATTGCTCTCACATCTACG
EF1A_qPCR_R	ACCGTTGCCCTTTCTACTCTAA
